# Expanding the Promoter Toolbox for Metabolic Engineering in the Lignocellulolytic Thermophile *Anaerocellum bescii*

**DOI:** 10.64898/2026.06.21.733613

**Authors:** Joey L. Galindo, Hansen Tjo, Archit Srivastava, Miranda Harmon-Smith, Ian Blaby, Jonathan M. Conway

## Abstract

*Anaerocellum* (formerly *Caldicellulosiruptor*) *bescii,* an anaerobic, extremely thermophilic (T_opt_ ∼78 °C) lignocellulolytic bacterium, is a promising chassis for metabolic engineering and next-generation bioprocessing. Yet, a lack of well-characterized genetic parts in *A. bescii* has hampered metabolic engineering efforts. Here, using a previously developed hyperthermophilic β-galactosidase reporter system, we screened a diverse panel of putative *A. bescii* promoter sequences, identifying promoters that drove reporter output across a broad range. For a select subset, we mapped their transcriptional start sites (TSSs) and evaluated ribosome binding site (RBS) regions using chimeric promoter constructs. By constructing truncated promoter variants, we defined functional regions within the widely used, high-expression S-layer protein promoter (P_slp_) and engineered a compact 99 bp variant that retained substantial reporter activity. Finally, we demonstrated that these new promoters can be used for metabolic engineering by using two newly characterized promoters to express an established thermostable alcohol dehydrogenase from *Thermoclostridium stercorarium* to drive ethanol production in *A. bescii*. Together, this work expands and diversifies the *A. bescii* genetic toolkit, opening doors to future metabolic engineering efforts in this species.
