## Supporting Information Tables S1-S9 for "Expanding the Promoter Toolbox for Metabolic Engineering in the Lignocellulolytic Thermophile *Anaerocellum bescii*"

### Sheet: Table S1
	Table S1. Description of plasmids and associated promoters transformed into A. bescii.
	Plasmid	Plasmid Description	Associated Promoter Gene	Gene Description	Promoter Sequence
	pSBS4	Empty Vector	–	–	–
	pJLG159	No Promoter–Cmβgal	–	–	–
	pJLG093	Pslp–Cmβgal	Athe_2303	S-layer domain protein	acaggatttaaaagaggctatgcaggttttcaaagtgtaataaaattgtttcactaattttacagtttgattacagtttagtcagagctattgactattaaaaaaccgcttgataaaattttagctgtaagtgatgaggctataaaaaatagtataacctcatcactaaaaaatcatacaaggaggtttggtgagtagtt
	pJLG100	Pxi–Cmβgal	Athe_0603	xylose isomerase	tgcaagttgaactgacaatctgccattattttttgcaaaataatctttgtcttgaaagaaggattttttgaaaaaatgaagaatatatattatagatattagtttgtttaataaacaaactaagtacacgtactggcatgtttaaaaaataaggtttagttaaaaaactgatttattatagaaggagagtgagttataaa
	pJLG161	Pbh–Cmβgal	Athe_1295	NADH dehydrogenase (ubiquinone) 24 kDa subunit	tccattcctcagatgcccatcatctatgggagataaatgaaagggaattttttattgaaagtgatatactgtatacaatatttttcaattaaattctccaaaatttatacttcatttataacccgttgtatgctacaatattaacagtggttttaactccatatgttaaatttctaacaatagaagggggatgcagattt
	pJLG162	P0164–Cmβgal	Athe_0164	ferric uptake regulator, Fur family	ttgtttttaataaactaaatcgatttttaaaatcctattgacaaaatcaaaagttgtaattataataaaattgtaatcagtttaattttaaatcaattttatagggggcggctaagattaatgatataaatcttttaaaagaggatcttgaaaaaagaggtataaaaccatcactgattaggattaaagtttatgagtat
	pJLG163	P1654–Cmβgal	Athe_1654	flagellar protein FlaG protein	cttttttgaacttagcgatataatttttaattgcattttctactcttggctcaaactttttagtcataccaagatgtttaccagtgtttttaaaaatatattttatcacaaatctaaagtgcaaaaaaagcactcattaaacttttcccttcccacaaccgataatataaaaagaaagactaaaaagagagggaaagata
	pJLG164	P1492–Cmβgal	Athe_1492	desulfoferrodoxin	ttttgtagagcctgtcttctacctctttcggattatatactttttgcactttcacatcccccttaaaatgtttttatttcatattttatattatttcaattttaattttgtttcaaactttgtgttaggaatattaatttggtgggtataaagtaattgtaatttaaaaaattaatttttacaagggagggtcttaatca
	pJLG167	P1783–Cmβgal	Athe_1783	basic membrane lipoprotein	taaaagaattgtatatgtaaaacaaatatttagaaaaaaggctgcaatttagaggcagccttttataattataattcacaaatttataaattttcatattgacttttttgaataaagatcataaaatagtaatgtcagatgtcagatgtcagatgttagatgtctgacatctaaaaaatacaaaaggaggtttgcttttt
	pJLG168	PCelA–Cmβgal	Athe_1867	glycoside hydrolase family 48	attagaggcatttatactataattttgcaataaaaaaaatatcagaaatatgagtatatctaagtaatcgaaaatatttaaactgtactgcattttagacaattaaacaaacaaattagacaaaaaaaatcaattgtcatctatccattttagttatataattaaaatcgaaataaactgaatgaggaggttagagattt
	pJLG174	P0105–Cmβgal	Athe_0105	D-xylose ABC transporter, periplasmic substrate-binding protein	ccctcaacaaccattatagcatttttgacacacagcaccctatagtaattttttgatttcaaaaaagtgctattcgttttgtaatgaaaatttaataattccaccaacacgtcaaaaaataatagtgtatttgaaaatgtttattgttaaaatgatattgcaaatcaaacaaaaaaatttgataaggaggtttaattgta
	pJLG180	P0592–Cmβgal	Athe_0592	histidyl-tRNA synthetase	agcctttatttatgtacttgtctctatcatttttggaatagttgcaactggtgtgggaatttggttagcaagctttgtttaagtattactacattctgactattttttaggtctcatcacttgaaaccccgaattgaattaatatataatttaaatattgcaaattctaatctttttaattattttgaggagagaaggaa
	pJLG181	P0594–Cmβgal	Athe_0594	Cellulase (GH5)	ctaaaatagttaaagatttttggtggggcaggagccttattttttgcaaaatttttaccttatcttagaacaagatgctacaaaaagcaggtcaaaaatttcaaacagatatgaaatttttttaatttaaaactttctgagcatggaatatattaaacttataacgagatgataacgattacataggagggatttgcatt
	pJLG182	P0595–Cmβgal	Athe_0595	binding-protein-dependent transport systems	taaatgctggcagcttttttatattattttgacccttcaatatgacaaaatattgcacattttaatatcaacatttcacaaaaaaactgcaattttttcaattcattttgaaaaatataggttgtaaactataattgaaaagttcaaagaacaattcaaaagtttcaataaacaacttgagaaaggagacggcatcagaa
	pJLG188	P0096–Cmβgal	Athe_0096	N-acetylglucosamine-6-phosphate deacetylase	ttaaaagagttaatagatgaatatcgaagcaatagcggtgcatatataaacaaagatataataaatgaaataataagaatatatcacctataacgaaataatcattctcagtactaaaaatactttgacatatgatttaaaaaaatcgaattaagtttgtaaaaaagaaaataaaacaatattttgaggtattttcaatc
	pJLG191	P1279–Cmβgal	Athe_1279	chorismate synthase	acgtatatatgtttatccgaatttttaatgataaatatgcttaagataatataaactgctaataatgtaaaaagtatgcgaacaagtcttcttttcatcttttctacctactcaaaaacgataatgcttagtatattatcattatatttaagaagggtaatttgtttgatacaaaaaacaaaagaaactgaggtgaaaca
	pJLG193	P1402–Cmβgal	Athe_1402	Glucuronate isomerase	gcattctttaacttgaagaaaaaataactccacaaaaatccaaatataagattttgaattcaaaacagaataaagagagagggaaagtgttgaactttccctcttttcattttataatatattcaaacagattttgttgtgaattttatttgaatcttttataaattgtgttgaaataagtttcaaggaggtttggaaag
	pJLG194	P1428–Cmβgal	Athe_1428	ATP synthase F0, B subunit	ttttcctttatttttaattggggctgctttggctgaagcagttgctatctatagtttggttattgcgtttatgttaatttcaaaaatctaagcgctctccatactttttggggagcgtcatctcttttacatgcctgaatattactaaaaaggcaaacattcctaataatcgcagactaaaaaggagatggtataataaa
	pJLG196	P1538–Cmβgal	Athe_1538	4-diphosphocytidyl-2C-methyl-D-erythritol kinase	ttgaacaagtatttaaggaccatgaagagaatatggtctttttttattacatctcatcttgcgattataattgtaagaatcaatttcctcatatttctttatattttgtgataatatagtttttgaggttaaatagaagaatacaatatacacaataaaataactctttacaatcatcattgcgaaaggtgtggaatgag
	pJLG200	P1710–Cmβgal	Athe_1710	tRNA adenylyltransferase	gtaaaagctatctcttcaaggttgagttctatagccttttttacagcgtcttccatactcatatttgagtctgatgaaaagttagagtgaatgtggtagtcaaacatagcaagtcatctcctttaaaaagagttttttgcacacaatcaaattgtatgatattttattgacattagcaattgttaaaaagggtgattttt
	pJLG204	P0643–Cmβgal	Athe_0643	glutamine synthetase, type I	tgtttttgaagatgctcagccacagcttgtttaaataaggtatgaaagattataaaaatgtagttgcattttttcgaagaatataatataataaaattgaaaggacaaaggcgtcctaaagtttaaagtgggcgtctttgtccttttttgtttatttaacaagcattataaaaaatttttaaatggaggggaatttagta
	pJLG208	P1331–Cmβgal	Athe_1331	alanyl-tRNA synthetase	gtttattgcaatgttctttgctattcctattgctgcagtaataaaaattatatttattaatatcatgaaaaggataaaatctgagaagattgagtgaatattgttgactttgtaatttggctttaataaaattttgattgtattgaaaaattataaaaactaccttctaaaaaatatcaaaaggaaaggctgattgaaag
	pJLG210	P1615–Cmβgal	Athe_1615	cysteine synthase A	cattttaaacaagatgaaccttgcaacaaagtcagaagttatttcagaggagagaataagagagataataagagaagagctgtcaaaacaaaagaatgaatagaaaaacttttctttttaattttttttgacattttgaaaaaaaagtaatataattaaattaaaacatactatttcgattggaattagggggtatacag
	pJLG211	P1491–Cmβgal	Athe_1491	valyl-tRNA synthetase	tttcacatcccccttaaaatgtttttatttcatattttatattatttcaattttaattttgtttcaaactttgtgttaggaatattaatttggtgggtataaagtaattgtaatttaaaaaattaatttttacaagggagggtcttaatcaatgattaaaagaggaaatgtatacaaatgtgaagtctgtggaaacatag
	pJLG215	Pslp127–Cmβgal	–	–	cagtttagtcagagctattgactattaaaaaaccgcttgataaaattttagctgtaagtgatgaggctataaaaaatagtataacctcatcactaaaaaatcatacaaggaggtttggtgagtagtt
	pJLG216	Pslp108–Cmβgal	–	–	gactattaaaaaaccgcttgataaaattttagctgtaagtgatgaggctataaaaaatagtataacctcatcactaaaaaatcatacaaggaggtttggtgagtagtt
	pJLG217	Pslp89–Cmβgal	–	–	gataaaattttagctgtaagtgatgaggctataaaaaatagtataacctcatcactaaaaaatcatacaaggaggtttggtgagtagtt
	pJLG218	Pslp173–Cmβgal	–	–	acaggatttaaaagaggctatgcaggttttcaaagtgtaataaaattgtttcactaattttacagtttgattacagtttagtcagagctattgactattaaaaaaccgcttgataaaattttagctgtaagtgatgagctaaaaaatcatacaaggaggtttggtgagtagtt
	pJLG219	Pslp99–Cmβgal	–	–	cagtttagtcagagctattgactattaaaaaaccgcttgataaaattttagctgtaagtgatgagctaaaaatcatacaaggaggtttggtgagtagtt
	pJLG231	Pslp::RBSbh–Cmβgal	–	–	acaggatttaaaagaggctatgcaggttttcaaagtgtaataaaattgtttcactaattttacagtttgattacagtttagtcagagctattgactattaaaaaaccgcttgataaaattttagctgtaagtgatgaggctataaaaaatagtataacctcatcactaaatttctaacaatagaagggggatgcagattt
	pJLG232	Pslp::RBS0105–Cmβgal	–	–	acaggatttaaaagaggctatgcaggttttcaaagtgtaataaaattgtttcactaattttacagtttgattacagtttagtcagagctattgactattaaaaaaccgcttgataaaattttagctgtaagtgatgaggctataaaaaatagtataacctcatcactaaaaaaaaaatttgataaggaggtttaattgta
	pJLG233	Pslp::RBS1783–Cmβgal	–	–	acaggatttaaaagaggctatgcaggttttcaaagtgtaataaaattgtttcactaattttacagtttgattacagtttagtcagagctattgactattaaaaaaccgcttgataaaattttagctgtaagtgatgaggctataaaaaatagtataacctcatcactaaactaaaaaatacaaaaggaggtttgcttttt
	pJLG234	Pslp::RBSCelA–Cmβgal	–	–	acaggatttaaaagaggctatgcaggttttcaaagtgtaataaaattgtttcactaattttacagtttgattacagtttagtcagagctattgactattaaaaaaccgcttgataaaattttagctgtaagtgatgaggctataaaaaatagtataacctcatcactaaaaaataaactgaatgaggaggttagagattt
	pJLG222	P0105–Tster AdhE_D492G	–	–	P0105; same as pJLG174
	pJLG224	P1331–Tster AdhE_D492G	–	–	P1331; same a pJLG208

### Sheet: Table S2
	Table S2. Supplemental data associated Fig. 1b testing 22 native promoters and 2 controls. For each biological replicate from each strain these data include: the OD680 cell density of the harvested A. bescii cultures; The OD680 cell density used for normalization of prepared cells put into the enzymatic reporter reaction; And the net average β-galactosidase activity (A405 nm) of 3 technical repli…
		Biological Replicate A			Biological Replicate B			Biological Replicate C
	Plasmid Strain	Culture Density (OD680 nm)	Input Prepared Cell Density (OD680 nm)	Net Average Activty (A405 nm)	Culture Density (OD680 nm)	Input Prepared Cell Density (OD680 nm)	Net Average Activty (A405 nm)	Culture Density (OD680 nm)	Input Prepared Cell Density (OD680 nm)	Net Average Activty (A405 nm)
	Empty Vector (pSBS4)	0.1	0.46	0.00533333	0.09	0.41	0.00333333	0.08	0.34	0.00466667
	No Promoter–Cmβgal (pJLG159)	0.12	0.44	0.00566667	0.07	0.27	0.00433333	0.08	0.43	0.00333333
	Pslp–Cmβgal (pJLG093)	0.11	0.55	1.26967	0.07	0.38	0.954667	0.08	0.35	0.896
	Pxi–Cmβgal (pJLG100)	0.1	0.53	0.102	0.07	0.33	0.0546667	0.09	0.38	0.091
	Pbh–Cmβgal (pJLG161)	0.09	0.44	0.376333	0.07	0.33	0.304	0.1	0.57	0.567
	P0164–Cmβgal (pJLG162)	0.09	0.4	0.00966667	0.1	0.5	0.00766667	0.12	0.55	0.00933333
	P1654–Cmβgal (pJLG163)	0.09	0.55	0.00633333	0.12	0.55	0.0103333	0.12	0.53	0.01
	P1492–Cmβgal (pJLG164)	0.11	0.59	0.087	0.12	0.59	0.0733333	0.13	0.59	0.073
	P1783–Cmβgal (pJLG167)	0.11	0.55	0.198	0.12	0.52	0.165333	0.12	0.54	0.190333
	PCelA–Cmβgal (pJLG168)	0.18	0.46	0.0993333	0.18	0.57	0.131667	0.18	0.55	0.112
	P0105–Cmβgal (pJLG174)	0.09	0.46	0.855667	0.16	0.48	0.942667	0.17	0.52	1.12667
	P0592–Cmβgal (pJLG180)	0.12	0.58	0.012	0.13	0.47	0.01	0.12	0.44	0.00833333
	P0594–Cmβgal (pJLG181)	0.11	0.4	0.0136667	0.1	0.59	0.03	0.1	0.56	0.027
	P0595–Cmβgal (pJLG182)	0.11	0.51	0.071	0.12	0.58	0.0933333	0.11	0.59	0.115
	P0096–Cmβgal (pJLG188)	0.11	0.51	0.00466667	0.11	0.5	0.00433333	0.1	0.46	0.005
	P1279–Cmβgal (pJLG191)	0.1	0.54	0.018	0.11	0.56	0.0186667	0.1	0.59	0.0223333
	P1402–Cmβgal (pJLG193)	0.09	0.54	0.0166667	0.08	0.5	0.0153333	0.1	0.56	0.0143333
	P1428–Cmβgal (pJLG194)	0.09	0.4	0.00566667	0.09	0.5	0.00866667	0.11	0.58	0.00933333
	P1538–Cmβgal (pJLG196)	0.07	0.38	0.00966667	0.06	0.28	0.0116667	0.09	0.53	0.0153333
	P1710–Cmβgal (pJLG200)	0.06	0.34	0.011	0.06	0.44	0.022	0.12	0.55	0.0173333
	P0643–Cmβgal (pJLG204)	0.06	0.41	0.0206667	0.07	0.34	0.0253333	0.07	0.45	0.0333333
	P1331–Cmβgal (pJLG208)	0.07	0.37	0.0363333	0.05	0.34	0.036	0.05	0.38	0.037
	P1615–Cmβgal (pJLG210)	0.08	0.43	0.0336667	0.04	0.27	0.0223333	0.06	0.32	0.0326667
	P1491–Cmβgal (pJLG211)	0.09	0.5	0.052	0.06	0.46	0.05	0.08	0.46	0.0493333

### Sheet: Table S3
	Table S3. Supplemental data associated Fig. 1c testing 8 promoters and 2 controls over the course of 33 hours of growth. For each biological replicate from each strain these data include: the OD680 cell density of the harvested A. bescii cultures; The OD680 cell density used for normalization of prepared cells put into the enzymatic reporter reaction; And the net average β-galactosidase activity …
			Biological Replicate A			Biological Replicate B			Biological Replicate C
	Time Point	Plasmid Strain	Culture Density (OD680 nm)	Input Prepared Cell Density (OD680 nm)	Net Average Activty (A405 nm)	Culture Density (OD680 nm)	Input Prepared Cell Density (OD680 nm)	Net Average Activty (A405 nm)	Culture Density (OD680 nm)	Input Prepared Cell Density (OD680 nm)	Net Average Activty (A405 nm)
	11 hours	Empty Vector (pSBS4)	0.06	0.37	0.008	0.05	0.31	0.00533333	0.05	0.36	0.00666667
	11 hours	No Promoter–Cmβgal (pJLG159)	0.06	0.4	0.00866667	0.06	0.37	0.00733333	0.07	0.4	0.007
	11 hours	Pslp–Cmβgal (pJLG093)	0.09	0.23	0.588333	0.06	0.33	0.716	0.06	0.32	0.819333
	11 hours	Pbh–Cmβgal (pJLG161)	0.09	0.53	0.602667	0.09	0.45	0.434667	0.1	0.6	0.864667
	11 hours	P1783–Cmβgal (pJLG167)	0.07	0.37	0.136667	0.08	0.37	0.091	0.07	0.41	0.0793333
	11 hours	PCelA–Cmβgal (pJLG168)	0.07	0.43	0.079	0.08	0.22	0.0423333	0.07	0.39	0.0503333
	11 hours	P0105–Cmβgal (pJLG174)	0.06	0.36	0.237667	0.07	0.39	0.323333	0.09	0.35	0.259667
	11 hours	P1538–Cmβgal (pJLG196)	0.08	0.4	0.00966667	0.07	0.33	0.01	0.08	0.41	0.00433333
	11 hours	P0643–Cmβgal (pJLG204)	0.06	0.35	0.014	0.08	0.37	0.013	0.08	0.41	0.0133333
	11 hours	P1331–Cmβgal (pJLG208)	0.08	0.39	0.0213333	0.1	0.39	0.0266667	0.07	0.38	0.024
	22 hours	Empty Vector (pSBS4)	0.1	0.23	0.00333333	0.1	0.27	0.00466667	0.13	0.4	0.00466667
	22 hours	No Promoter–Cmβgal (pJLG159)	0.16	0.5	0.006	0.15	0.45	0.006	0.17	0.5	0.005
	22 hours	Pslp–Cmβgal (pJLG093)	0.14	0.42	0.91	0.14	0.4	0.860667	0.15	0.4	0.807
	22 hours	Pbh–Cmβgal (pJLG161)	0.18	0.46	0.546667	0.17	0.51	0.567333	0.19	0.57	0.893667
	22 hours	P1783–Cmβgal (pJLG167)	0.14	0.41	0.142	0.15	0.42	0.143333	0.15	0.45	0.145
	22 hours	PCelA–Cmβgal (pJLG168)	0.15	0.48	0.162	0.12	0.35	0.210333	0.15	0.5	0.177
	22 hours	P0105–Cmβgal (pJLG174)	0.13	0.41	1.37867	0.16	0.43	1.355	0.15	0.4	1.186
	22 hours	P1538–Cmβgal (pJLG196)	0.15	0.44	0.0106667	0.14	0.41	0.0126667	0.15	0.42	0.0113333
	22 hours	P0643–Cmβgal (pJLG204)	0.13	0.37	0.00666667	0.14	0.4	0.0296667	0.15	0.43	0.0333333
	22 hours	P1331–Cmβgal (pJLG208)	0.15	0.41	0.0396667	0.14	0.4	0.0403333	0.15	0.39	0.0296667
	33 hours	Empty Vector (pSBS4)	0.14	0.37	0.00466667	0.14	0.36	0.00233333	0.18	0.44	0.003
	33 hours	No Promoter–Cmβgal (pJLG159)	0.19	0.45	0.00433333	0.19	0.39	0.00466667	0.21	0.18	0.003
	33 hours	Pslp–Cmβgal (pJLG093)	0.18	0.42	1.67833	0.17	0.43	1.49933	0.18	0.44	1.70333
	33 hours	Pbh–Cmβgal (pJLG161)	0.17	0.38	0.727667	0.18	0.38	0.767667	0.22	0.49	1.34133
	33 hours	P1783–Cmβgal (pJLG167)	0.17	0.38	0.198333	0.17	0.21	0.0966667	0.18	0.44	0.221667
	33 hours	PCelA–Cmβgal (pJLG168)	0.16	0.41	0.288	0.18	0.41	0.518667	0.19	0.46	0.314667
	33 hours	P0105–Cmβgal (pJLG174)	0.17	0.41	2.09967	0.18	0.45	2.206	0.18	0.44	2.34967
	33 hours	P1538–Cmβgal (pJLG196)	0.17	0.42	0.019	0.17	0.4	0.0176667	0.18	0.43	0.0196667
	33 hours	P0643–Cmβgal (pJLG204)	0.16	0.36	0.0283333	0.15	0.4	0.0543333	0.17	0.44	0.0563333
	33 hours	P1331–Cmβgal (pJLG208)	0.17	0.42	0.067	0.17	0.39	0.0643333	0.16	0.39	0.042

### Sheet: Table S4
	Table S4. Supplemental data associated Fig. 1d testing 9 promoters and 2 controls on 3 different types of media substrates. For each biological replicate from each strain these data include: the OD680 cell density of the harvested A. bescii cultures; The OD680 cell density used for normalization of prepared cells put into the enzymatic reporter reaction; And the net average β-galactosidase activi…
			Biological Replicate A			Biological Replicate B			Biological Replicate C
	Substrate	Plasmid Strain	Culture Density (OD680 nm)	Input Prepared Cell Density (OD680 nm)	Net Average Activty (A405 nm)	Culture Density (OD680 nm)	Input Prepared Cell Density (OD680 nm)	Net Average Activty (A405 nm)	Culture Density (OD680 nm)	Input Prepared Cell Density (OD680 nm)	Net Average Activty (A405 nm)
	Maltose	Empty Vector (pSBS4)	0.09	0.41	0.00233333	0.09	0.38	0.00133333	0.04	0.21	-0.00233333
	Maltose	No Promoter–Cmβgal (pJLG159)	0.15	0.46	0.000666667	0.16	0.5	0.00133333	0.15	0.53	0.00166667
	Maltose	Pslp–Cmβgal (pJLG093)	0.08	0.4	0.901	0.09	0.43	1.07133	0.09	0.42	0.873
	Maltose	Pbh–Cmβgal (pJLG161)	0.13	0.43	0.407	0.12	0.33	0.285333	0.14	0.49	0.486333
	Maltose	P1783–Cmβgal (pJLG167)	0.07	0.4	0.19	0.06	0.32	0.126333	0.08	0.42	0.263
	Maltose	PCelA–Cmβgal (pJLG168)	0.09	0.4	0.101333	0.1	0.43	0.110333	0.14	0.55	0.175
	Maltose	P0105–Cmβgal (pJLG174)	0.04	0.23	0.676667	0.07	0.3	0.830333	0.1	0.46	1.28267
	Maltose	P1538–Cmβgal (pJLG196)	0.05	0.3	0.00966667	0.06	0.35	0.0113333	0.09	0.39	0.0163333
	Maltose	P0643–Cmβgal (pJLG204)	0.05	0.29	0.0456667	0.06	0.28	0.029	0.07	0.34	0.046
	Maltose	P1331–Cmβgal (pJLG208)	0.05	0.3	0.022	0.06	0.29	0.0233333	0.08	0.34	0.0353333
	Maltose	Pxi–Cmβgal (pJLG100)	0.13	0.33	0.132667	0.1	0.42	0.123333	0.1	0.41	0.096
	Cellobiose	Empty Vector (pSBS4)	0.23	0.42	-0.002	0.19	0.42	-0.000333333	0.19	0.41	-0.002
	Cellobiose	No Promoter–Cmβgal (pJLG159)	0.21	0.45	-0.001	0.19	0.43	0.000333333	0.22	0.45	1.38778e-17
	Cellobiose	Pslp–Cmβgal (pJLG093)	0.22	0.42	0.848333	0.18	0.39	0.548667	0.19	0.4	0.680667
	Cellobiose	Pbh–Cmβgal (pJLG161)	0.22	0.46	0.380667	0.17	0.38	0.279667	0.18	0.41	0.269667
	Cellobiose	P1783–Cmβgal (pJLG167)	0.21	0.43	0.175667	0.22	0.45	0.141667	0.2	0.36	0.150333
	Cellobiose	PCelA–Cmβgal (pJLG168)	0.2	0.39	0.176333	0.22	0.43	0.198333	0.21	0.41	0.178
	Cellobiose	P0105–Cmβgal (pJLG174)	0.22	0.42	1.182	0.2	0.4	0.933333	0.2	0.39	1.13533
	Cellobiose	P1538–Cmβgal (pJLG196)	0.23	0.42	0.0106667	0.22	0.41	0.00466667	0.21	0.42	0.0116667
	Cellobiose	P0643–Cmβgal (pJLG204)	0.22	0.43	0.0976667	0.23	0.46	0.110333	0.21	0.5	0.116333
	Cellobiose	P1331–Cmβgal (pJLG208)	0.23	0.39	0.021	0.23	0.41	0.0313333	0.22	0.46	0.0223333
	Cellobiose	Pxi–Cmβgal (pJLG100)	0.19	0.39	0.0993333	0.19	0.45	0.154667	0.21	0.42	0.164667
	Xylose	Empty Vector (pSBS4)	0.21	0.43	0.000333333	0.2	0.44	-6.93889e-18	0.22	0.47	-6.93889e-18
	Xylose	No Promoter–Cmβgal (pJLG159)	0.21	0.47	0.00133333	0.24	0.48	0.00133333	0.23	0.5	0.003
	Xylose	Pslp–Cmβgal (pJLG093)	0.22	0.44	0.719333	0.21	0.5	0.509	0.23	0.52	0.347333
	Xylose	Pbh–Cmβgal (pJLG161)	0.2	0.45	0.323667	0.2	0.49	0.488333	0.23	0.5	0.316667
	Xylose	P1783–Cmβgal (pJLG167)	0.22	0.45	0.142	0.21	0.46	0.0876667	0.06	0.4	0.0803333
	Xylose	PCelA–Cmβgal (pJLG168)	0.21	0.48	0.0403333	0.22	0.45	0.1	0.22	0.42	0.062
	Xylose	P0105–Cmβgal (pJLG174)	0.2	0.38	0.850667	0.22	0.51	0.962667	0.25	0.48	1.12533
	Xylose	P1538–Cmβgal (pJLG196)	0.2	0.39	0.007	0.2	0.4	0.0103333	0.22	0.42	0.00966667
	Xylose	P0643–Cmβgal (pJLG204)	0.22	0.44	0.0613333	0.22	0.41	0.00733333	0.22	0.41	0.045
	Xylose	P1331–Cmβgal (pJLG208)	0.18	0.36	0.0133333	0.19	0.39	0.0206667	0.2	0.41	0.0276667
	Xylose	Pxi–Cmβgal (pJLG100)	0.21	0.41	0.363333	0.22	0.45	0.534667	0.21	0.41	0.438333

### Sheet: Table S5
	Table S5. Supplemental data associated Fig. 2b testing Pslp truncations. For each biological replicate from each strain these data include: the OD680 cell density of the harvested A. bescii cultures; The OD680 cell density used for normalization of prepared cells put into the enzymatic reporter reaction; And the net average β-galactosidase activity (A405 nm) of 3 technical replicate reactions aft…
		Biological Replicate A			Biological Replicate B			Biological Replicate C
	Plasmid Strain	Culture Density (OD680 nm)	Input Prepared Cell Density (OD680 nm)	Net Average Activty (A405 nm)	Culture Density (OD680 nm)	Input Prepared Cell Density (OD680 nm)	Net Average Activty (A405 nm)	Culture Density (OD680 nm)	Input Prepared Cell Density (OD680 nm)	Net Average Activty (A405 nm)
	No Promoter–Cmβgal (pJLG159)	0.17	0.39	0.00133333	0.17	0.37	0.000666667	0.17	0.34	-0.000666667
	Pslp–Cmβgal (pJLG093)	0.14	0.44	1.93267	0.17	0.38	1.71433	0.17	0.4	1.85667
	Pslp127–Cmβgal (pJLG215)	0.14	0.41	1.271	0.11	0.29	1.23533	0.17	0.44	1.293
	Pslp108–Cmβgal (pJLG216)	0.11	0.33	0.079	0.11	0.34	0.117	0.13	0.38	0.0843333
	Pslp89–Cmβgal (pJLG217)	0.13	0.38	0.301	0.14	0.43	0.52	0.16	0.46	0.407667
	Pslp173–Cmβgal (pJLG218)	0.15	0.4	1.57167	0.14	0.37	1.58733	0.16	0.42	1.797
	Pslp99–Cmβgal (pJLG219)	0.12	0.34	0.795333	0.14	0.32	0.91	0.15	0.42	0.887

### Sheet: Table S6
	Table S6. Supplemental data associated Fig. 3c testing RBS Chimeras. For each biological replicate from each strain these data include: the OD680 cell density of the harvested A. bescii cultures; The OD680 cell density used for normalization of prepared cells put into the enzymatic reporter reaction; And the net average β-galactosidase activity (A405 nm) of 3 technical replicate reactions after s…
		Biological Replicate A			Biological Replicate B			Biological Replicate C
	Plasmid Strain	Culture Density (OD680 nm)	Input Prepared Cell Density (OD680 nm)	Net Average Activty (A405 nm)	Culture Density (OD680 nm)	Input Prepared Cell Density (OD680 nm)	Net Average Activty (A405 nm)	Culture Density (OD680 nm)	Input Prepared Cell Density (OD680 nm)	Net Average Activty (A405 nm)
	No Promoter–Cmβgal (pJLG159)	0.2	0.45	-0.000666667	0.19	0.48	0.0143333	0.19	0.43	0.000333333
	Pslp–Cmβgal (pJLG093)	0.17	0.43	1.59833	0.16	0.41	1.26467	0.18	0.42	1.538
	Pbh–Cmβgal (pJLG161)	0.19	0.46	0.850667	0.21	0.55	0.927667	0.21	0.51	0.823333
	P1783–Cmβgal (pJLG167)	0.17	0.42	0.214	0.18	0.47	0.252	0.2	0.48	0.216333
	PCelA–Cmβgal (pJLG168)	0.21	0.46	0.248333	0.15	0.36	0.400333	0.19	0.41	0.125333
	P0105–Cmβgal (pJLG174)	0.2	0.44	1.69	0.2	0.51	1.94067	0.2	0.51	1.77567
	Pslp::RBSbh–Cmβgal (pJLG231)	0.19	0.42	1.11533	0.18	0.37	1.00033	0.19	0.43	1.144
	Pslp::RBS0105–Cmβgal (pJLG232)	0.21	0.51	1.41967	0.19	0.43	0.896667	0.2	0.4	1.10333
	Pslp::RBS1783–Cmβgal (pJLG233)	0.17	0.39	0.726333	0.17	0.38	0.807	0.17	0.37	0.8
	Pslp::RBSCelA–Cmβgal (pJLG234)	0.19	0.47	1.363	0.17	0.41	1.22667	0.19	0.4	1.31533

### Sheet: Table S7
	Table S7. Final OD680 cell densities of the A. bescii cultures associated with Fig. 4b quantifying fermentation products in the Tster AdhE expressing strains.
		Culture Density (OD680 nm)
	Plasmid Strain	Biological Replicate A	Biological Replicate B	Biological Replicate C
	No Promoter–Cmβgal (pJLG159)	0.3	0.28	0.29
	P0105–Tster AdhE_D492G (pJLG222)	0.3	0.31	0.31
	P1331–Tster AdhE_D492G (pJLG224)	0.29	0.26	0.24

### Sheet: Table S8
	Table S8. Oligonucleotides and ultramers used in this study.
	Primer Name	Sequence (5’3’)	Use
	JGI.P1	atggatatttcttttccaaaatct	pJLG093_PmeI and pJLG161-211 construction
	JGI.P2	agcgtcagaagactcgagat	pJLG093_PmeI and pJLG161-211 construction
	JGI.UM1	gtcaaaaaacggtgcgcttactgttcgtgggctcatgggaatctcgagtcttctgacgctgtttaaacatggatatttcttttccaaaatcttttagatttggatggtctcaggcaggatttcagtct	pJLG093_PmeI and pJLG161-211 construction
	JGI.P3	aactactcaccaaacctccttgtatgatttt	pJLG104 construction
	JGI.P4	catcaccaccaccaccattaaaggaggactat	pJLG104 construction
	JLG177	agcgtcagaagactcgagattc	pJLG100, pJLG159 , & pJLG215-17 construction
	JLG178	cagtggaacgaaaactcacgttaag	pJLG222-24 & pJLG231-34 construction
	JLG180	cttaacgtgagttttcgttccactgggaagactaaagattttctccataaaattaag	pJLG222-24 construction
	JLG182	cttaacgtgagttttcgttccactg	pJLG231-34 construction
	JLG188	gaatctcgagtcttctgacgcttgcaagttgaactgacaatctg	pJLG100 construction
	JLG203	ctaaaagattttggaaaagaaatatccattttataactcactctccttctataataaatc	pJLG100 construction
	JLG204	atggatatttcttttccaaaatcttttagatttg	pJLG100 construction
	JLG239	gaatctcgagtcttctgacgctatggatatttcttttccaaaatcttttagatttg	pJLG159 construction
	JLG245	gaatctcgagtcttctgacgctcagtttagtcagagctattgactattaaaaaac	pJLG215 construction
	JLG246	gaatctcgagtcttctgacgctgactattaaaaaaccgcttgataaaattttagc	pJLG216 construction
	JLG247	gaatctcgagtcttctgacgctgataaaattttagctgtaagtgatgaggc	pJLG217 construction
	JLG248	gcctcatcacttacagctaaaattttatc	pJLG218 & pJLG219 construction
	JLG249	cttgataaaattttagctgtaagtgatgagctaaaaaatcatacaaggaggtttgg	pJLG218 & pJLG219 construction
	JLG254	tacaattaaacctccttatcaaatttttttg	pJLG222 construction
	JLG255	caaaaaaatttgataaggaggtttaattgtaatggaaaacaaagaaagaaaaattgttg	pJLG222 construction
	JLG258	ctttcaatcagcctttccttttg	pJLG224 construction
	JLG259	caaaaggaaaggctgattgaaagatggaaaacaaagaaagaaaaattgttg	pJLG224 construction
	JLG278	tttagtgatgaggttatactattttttatagcc	pJLG231-34 construction
	JLG279	ggctataaaaaatagtataacctcatcactaaatttctaacaatagaagggggatgc	pJLG231 construction
	JLG280	ggctataaaaaatagtataacctcatcactaaaaaaaaaatttgataaggaggtttaat	pJLG232 construction
	JLG281	ggctataaaaaatagtataacctcatcactaaactaaaaaatacaaaaggaggtttgct	pJLG233 construction
	JLG282	ggctataaaaaatagtataacctcatcactaaaaaataaactgaatgaggaggttagag	pJLG234 construction
	JLG181	gaatctcgagtcttctgacgct	A. bescii colony PCR
	JLG224	gtgagttatacacagggctgg	A. bescii colony PCR
	JLG_TSO1	gctaatcattgcaagcagtggtatcaacgcagagtacatrGrGrG	Template Switching Oligonucleotide (TSO) for 5’ RACE. The rGrGrG portion at the 3’ end of the sequence indicates the ribonucleotide adapter.
	JLG218	ggtggatctggcattggttttg	Sanger sequencing for 5’ RACE
	JLG242	cattgcaagcagtggtatcaacgc	TSO specific primer for amplification of cDNA
	JLG243	gcatgtgcctgaatcaagttaac	Cmβgal gene specific primer for reverse transcription
	JLG244	gtttggttcgttcattgtagaatattcatctgcc	Cmβgal gene specific primer for amplification of cDNA

### Sheet: Table S9
	Table S9. Synthesized genes and promoters used in this study. Overlaps for final assembly are in bold underline. Promoter sequences that were partitioned in-silico are highlighted in red.
	Name/Description	Sequence (5’3’)
	Pbh synthesis with overlaps for final assembly	gcttactgttcgtgggctcatgggaatctcgagtcttctgacgcttccattcctcagatgcccatcatctatgggagataaatgaaagggaattttttattgaaagtgatatactgtatacaatatttttcaattaaattctccaaaatttatacttcatttataacccgttgtatgctacaatattaacagtggttttaactccatatgttaaatttctaacaatagaagggggatgcagatttatggatatttcttttccaaaatcttttagatttggatggtctcaggcaggatttc
	P0164 synthesis with overlaps for final assembly	gcttactgttcgtgggctcatgggaatctcgagtcttctgacgctttgtttttaataaactaaatcgatttttaaaatcctattgacaaaatcaaaagttgtaattataataaaattgtaatcagtttaattttaaatcaattttatagggggcggctaagattaatgatataaatcttttaaaagaggatcttgaaaaaagaggtataaaaccatcactgattaggattaaagtttatgagtatatggatatttcttttccaaaatcttttagatttggatggtctcaggcaggatttc
	P1654 synthesis with overlaps for final assembly	gcttactgttcgtgggctcatgggaatctcgagtcttctgacgctcttttttgaacttagcgatataatttttaattgcattttctactcttggctcaaactttttagtcataccaagatgtttaccagtgtttttaaaaatatattttatcacaaatctaaagtgcaaaaaaagcactcattaaacttttcccttcccacaaccgataatataaaaagaaagactaaaaagagagggaaagataatggatatttcttttccaaaatcttttagatttggatggtctcaggcaggatttc
	P1492 synthesis with overlaps for final assembly	gcttactgttcgtgggctcatgggaatctcgagtcttctgacgctttttgtagagcctgtcttctacctctttcggattatatactttttgcactttcacatcccccttaaaatgtttttatttcatattttatattatttcaattttaattttgtttcaaactttgtgttaggaatattaatttggtgggtataaagtaattgtaatttaaaaaattaatttttacaagggagggtcttaatcaatggatatttcttttccaaaatcttttagatttggatggtctcaggcaggatttc
	P1783 synthesis with overlaps for final assembly	gcttactgttcgtgggctcatgggaatctcgagtcttctgacgcttaaaagaattgtatatgtaaaacaaatatttagaaaaaaggctgcaatttagaggcagccttttataattataattcacaaatttataaattttcatattgacttttttgaataaagatcataaaatagtaatgtcagatgtcagatgtcagatgttagatgtctgacatctaaaaaatacaaaaggaggtttgctttttatggatatttcttttccaaaatcttttagatttggatggtctcaggcaggatttc
	P1867 synthesis with overlaps for final assembly	gcttactgttcgtgggctcatgggaatctcgagtcttctgacgctattagaggcatttatactataattttgcaataaaaaaaatatcagaaatatgagtatatctaagtaatcgaaaatatttaaactgtactgcattttagacaattaaacaaacaaattagacaaaaaaaatcaattgtcatctatccattttagttatataattaaaatcgaaataaactgaatgaggaggttagagatttatggatatttcttttccaaaatcttttagatttggatggtctcaggcaggatttc
	P0105 synthesis with overlaps for final assembly	gcttactgttcgtgggctcatgggaatctcgagtcttctgacgctccctcaacaaccattatagcatttttgacacacagcaccctatagtaattttttgatttcaaaaaagtgctattcgttttgtaatgaaaatttaataattccaccaacacgtcaaaaaataatagtgtatttgaaaatgtttattgttaaaatgatattgcaaatcaaacaaaaaaatttgataaggaggtttaattgtaatggatatttcttttccaaaatcttttagatttggatggtctcaggcaggatttc
	P0592 synthesis with overlaps for final assembly	gcttactgttcgtgggctcatgggaatctcgagtcttctgacgctagcctttatttatgtacttgtctctatcatttttggaatagttgcaactggtgtgggaatttggttagcaagctttgtttaagtattactacattctgactattttttaggtctcatcacttgaaaccccgaattgaattaatatataatttaaatattgcaaattctaatctttttaattattttgaggagagaaggaaatggatatttcttttccaaaatcttttagatttggatggtctcaggcaggatttc
	P0594 synthesis with overlaps for final assembly	gcttactgttcgtgggctcatgggaatctcgagtcttctgacgctctaaaatagttaaagatttttggtggggcaggagccttattttttgcaaaatttttaccttatcttagaacaagatgctacaaaaagcaggtcaaaaatttcaaacagatatgaaatttttttaatttaaaactttctgagcatggaatatattaaacttataacgagatgataacgattacataggagggatttgcattatggatatttcttttccaaaatcttttagatttggatggtctcaggcaggatttc
	P0595 synthesis with overlaps for final assembly	gcttactgttcgtgggctcatgggaatctcgagtcttctgacgcttaaatgctggcagcttttttatattattttgacccttcaatatgacaaaatattgcacattttaatatcaacatttcacaaaaaaactgcaattttttcaattcattttgaaaaatataggttgtaaactataattgaaaagttcaaagaacaattcaaaagtttcaataaacaacttgagaaaggagacggcatcagaaatggatatttcttttccaaaatcttttagatttggatggtctcaggcaggatttc
	P0096 synthesis with overlaps for final assembly	gcttactgttcgtgggctcatgggaatctcgagtcttctgacgctttaaaagagttaatagatgaatatcgaagcaatagcggtgcatatataaacaaagatataataaatgaaataataagaatatatcacctataacgaaataatcattctcagtactaaaaatactttgacatatgatttaaaaaaatcgaattaagtttgtaaaaaagaaaataaaacaatattttgaggtattttcaatcatggatatttcttttccaaaatcttttagatttggatggtctcaggcaggatttc
	P1279 synthesis with overlaps for final assembly	gcttactgttcgtgggctcatgggaatctcgagtcttctgacgctacgtatatatgtttatccgaatttttaatgataaatatgcttaagataatataaactgctaataatgtaaaaagtatgcgaacaagtcttcttttcatcttttctacctactcaaaaacgataatgcttagtatattatcattatatttaagaagggtaatttgtttgatacaaaaaacaaaagaaactgaggtgaaacaatggatatttcttttccaaaatcttttagatttggatggtctcaggcaggatttc
	P1402 synthesis with overlaps for final assembly	gcttactgttcgtgggctcatgggaatctcgagtcttctgacgctgcattctttaacttgaagaaaaaataactccacaaaaatccaaatataagattttgaattcaaaacagaataaagagagagggaaagtgttgaactttccctcttttcattttataatatattcaaacagattttgttgtgaattttatttgaatcttttataaattgtgttgaaataagtttcaaggaggtttggaaagatggatatttcttttccaaaatcttttagatttggatggtctcaggcaggatttc
	P1428 synthesis with overlaps for final assembly	gcttactgttcgtgggctcatgggaatctcgagtcttctgacgctttttcctttatttttaattggggctgctttggctgaagcagttgctatctatagtttggttattgcgtttatgttaatttcaaaaatctaagcgctctccatactttttggggagcgtcatctcttttacatgcctgaatattactaaaaaggcaaacattcctaataatcgcagactaaaaaggagatggtataataaaatggatatttcttttccaaaatcttttagatttggatggtctcaggcaggatttc
	P1538 synthesis with overlaps for final assembly	gcttactgttcgtgggctcatgggaatctcgagtcttctgacgctttgaacaagtatttaaggaccatgaagagaatatggtctttttttattacatctcatcttgcgattataattgtaagaatcaatttcctcatatttctttatattttgtgataatatagtttttgaggttaaatagaagaatacaatatacacaataaaataactctttacaatcatcattgcgaaaggtgtggaatgagatggatatttcttttccaaaatcttttagatttggatggtctcaggcaggatttc
	P1710 synthesis with overlaps for final assembly	gcttactgttcgtgggctcatgggaatctcgagtcttctgacgctgtaaaagctatctcttcaaggttgagttctatagccttttttacagcgtcttccatactcatatttgagtctgatgaaaagttagagtgaatgtggtagtcaaacatagcaagtcatctcctttaaaaagagttttttgcacacaatcaaattgtatgatattttattgacattagcaattgttaaaaagggtgatttttatggatatttcttttccaaaatcttttagatttggatggtctcaggcaggatttc
	P0643 synthesis with overlaps for final assembly	gcttactgttcgtgggctcatgggaatctcgagtcttctgacgcttgtttttgaagatgctcagccacagcttgtttaaataaggtatgaaagattataaaaatgtagttgcattttttcgaagaatataatataataaaattgaaaggacaaaggcgtcctaaagtttaaagtgggcgtctttgtccttttttgtttatttaacaagcattataaaaaatttttaaatggaggggaatttagtaatggatatttcttttccaaaatcttttagatttggatggtctcaggcaggatttc
	P1331 synthesis with overlaps for final assembly	gcttactgttcgtgggctcatgggaatctcgagtcttctgacgctgtttattgcaatgttctttgctattcctattgctgcagtaataaaaattatatttattaatatcatgaaaaggataaaatctgagaagattgagtgaatattgttgactttgtaatttggctttaataaaattttgattgtattgaaaaattataaaaactaccttctaaaaaatatcaaaaggaaaggctgattgaaagatggatatttcttttccaaaatcttttagatttggatggtctcaggcaggatttc
	P1615 synthesis with overlaps for final assembly	gcttactgttcgtgggctcatgggaatctcgagtcttctgacgctcattttaaacaagatgaaccttgcaacaaagtcagaagttatttcagaggagagaataagagagataataagagaagagctgtcaaaacaaaagaatgaatagaaaaacttttctttttaattttttttgacattttgaaaaaaaagtaatataattaaattaaaacatactatttcgattggaattagggggtatacagatggatatttcttttccaaaatcttttagatttggatggtctcaggcaggatttc
	P1491 synthesis with overlaps for final assembly	gcttactgttcgtgggctcatgggaatctcgagtcttctgacgctctatgtttccacagacttcacatttgtatacatttcctcttttaatcattgattaagaccctcccttgtaaaaattaattttttaaattacaattactttatacccaccaaattaatattcctaacacaaagtttgaaacaaaattaaaattgaaataatataaaatatgaaataaaaacattttaagggggatgtgaaaatggatatttcttttccaaaatcttttagatttggatggtctcaggcaggatttc
	Codon optimized Tster AdhE_D492G gene with overlaps for assembly	aaaatcatacaaggaggtttggtgagtagttatggaaaacaaagaaagaaaaattgttgattctgttgatgcattgaaaaaagttattgcaagagttagagaagcacagagaaaattttctacatattctcaggaacaggttgatgaaatttttaaagcagcagcaacagcagcaaaccaggcaagaattccattggcaaaaatggcagttgaagaaacaggaatgggagttgttgaagataaagttattaaaaaccattatgcagcagaatatgtttataacacatataaaaacgttagaacatgcggagttttggaagaagataaagcatatggaattaaaaaaattgcagaaccagttggagttattgcagcagttattccaacaacaaacccaac…
